# Peptides derived of kunitz-type serine protease inhibitor as potential vaccine against experimental schistosomiasis

**DOI:** 10.1101/634360

**Authors:** Juan Hernández-Goenaga, Julio López-Abán, Anna V. Protasio, Belén Vicente Santiago, Esther del Olmo, Magnolia Vanegas, Pedro Fernández-Soto, Manuel Alfonso Patarroyo, Antonio Muro

## Abstract

Schistosomiasis is a significant public health problem in sub-Saharan Africa, China, South-East Asia and regions of South and central America affecting about 189 million people. Kunitz-type serine protease inhibitors have been identified as important players in the interaction of other flatworm parasites with their mammalian hosts. Here, we evaluate the protective efficacy of chemically synthesized of T- and B-cell peptide epitopes derived from a kunitz protein from *Schistosoma mansoni*. Putative kunitz-type protease inhibitor proteins were identified in the *S. mansoni* genome and their expression analyzed by RNA-seq. Gene expression analyses showed that the kunitz protein Smp_147730 (Syn. Smp_311670) was dramatically and significantly up-regulated in schistosomula and adult worms when compared to the invading cercariae. T- and B-cell epitopes were predicted using bioinformatics tools, chemically synthesized and formulated in the Adjuvant Adaptation (ADAD) vaccination system. BALB/c mice were vaccinated and challenged with *S. mansoni* cercariae. Kunitz peptides were highly protective in vaccinated BALB/c mice showing significant reductions in recovery of adult females (89-91%), and in the numbers of eggs trapped in the livers (77-81%) and guts (57-77%) of mice. Moreover, liver lesions were significantly reduced in vaccinated mice (64-65%) compared to infected control mice. The vaccination regime was well tolerated with both peptides. We propose the use of these peptides, alone or in combination, as reliable candidates for vaccination against schistosomiasis.
