## Supplementary material for "Peptides derived of kunitz-type serine protease inhibitor as potential vaccine against experimental schistosomiasis": Suplementary Table 1

### Sheet: Differential_expression
Smp_311670	Log2FC	adj.p-value
3hrSomule/Cercariae	7.06653	1.34061e-05
24hrSomule/Cercariae	8.93715	4.27264e-09
Adult/Cercariae	14.1134	1.33948e-20

### Sheet: counts
	adult	somule3hr_M	somule3hr_M	cerc	cerc	somule24hr_M	somule24hr_M
counts	1009	0	9	2	0	300	116
norm.counts	1890.87	0	8.87997	1.44084	0	162.745	70.0569
